# Tissue Inhibitor of Metalloproteinase 3 (TIMP3) mutations increase glycolytic activity and dysregulate glutamine metabolism in RPE cells

**DOI:** 10.1101/2024.01.05.574411

**Authors:** Allison Grenell, Charandeep Singh, Monisha Raju, Alyson Wolk, Sonal Dalvi, Geeng-Fu Jang, John S. Crabb, Courtney E. Hershberger, Kannan Manian, John W. Crabb, Ruchira Singh, Jianhai Du, Bela Anand-Apte

## Abstract

Mutations in Tissue Inhibitor of Metalloproteinases 3 (TIMP3) cause Sorsby’s Fundus Dystrophy (SFD), a dominantly inherited, rare form of macular degeneration that results in vision loss. TIMP3 is synthesized primarily by retinal pigment epithelial (RPE) cells, which constitute the outer blood-retinal barrier. Quantitative proteomics and RNAseq analysis on the choroid/RPE of mice expressing mutant TIMP3 identified a dysregulation in metabolic processes. We examined the effects of mutant TIMP3 on RPE metabolism using human ARPE-19 cells expressing mutant S179C TIMP3 and patient-derived induced pluripotent stem cell-derived RPE (iRPE) carrying the S204C TIMP3 mutation. Stable isotope tracing experiments demonstrated enhanced glucose utilization and glycolytic activity in mutant RPE concomitantly with altered glutamine utilization. This study provides important information on the dysregulation of the metabolome of RPE cells in SFD and implicates a potential commonality with other retinal degenerative diseases, emphasizing RPE cellular metabolism as a therapeutic target.
