## Supporting Methods 1 for "Tissue Inhibitor of Metalloproteinase 3 (TIMP3) mutations increase glycolytic activity and dysregulate glutamine metabolism in RPE cells"

### Sheet: Sheet1
Metabolite	quat ion (m/z)	TBDMS groups	Retention time	M0 Qualifiers	Standard
Alpha-ketoglutarate M0	346	2*	15.139	none used
Alpha-ketoglutarate M1	347
Alpha-ketoglutarate M2	348
Alpha-ketoglutarate M3	349
Alpha-ketoglutarate M4	350
Alpha-ketoglutarate M5	351
Aspartate M0	418.2	3	16.47	none used
Aspartate M1	419.2
Aspartate M2	420.2
Aspartate M3	421.2
Aspartate M4	422.2
Citrate M0	591.3	4	20.325	357.2, 431.3, 459.2
Citrate M1	592.3
Citrate M2	593.3
Citrate M3	594.3
Citrate M4	595.3
Citrate M5	596.3
Citrate M6	597.3
Fumarate M0	287	2	12.999	245, 329
Fumarate M1	288
Fumarate M2	289
Fumarate M3	290
Fumarate M4	291
Glutamate M0	432.3	3	17.548	272, 330
Glutamate M1	433.3
Glutamate M2	434.3
Glutamate M3	435.3
Glutamate M4	436.3
Glutamate M5	437.3
Glutamine M0	431	3	18.83	271, 329, 473
Glutamine M1	432
Glutamine M2	433
Glutamine M3	434
Glutamine M4	435
Glutamine M5	436
Glycine M0	246	2	10.359	218, 288
Glycine M1	247
Glycine M2	248
Lactate M0	261	2	9.47	233, 303
Lactate M1	262
Lactate M2	263
Lactate M3	264
Malate M0	419.2	3	16.07	461
Malate M1	420.2
Malate M2	421.2
Malate M3	422.2
Malate M4	423.2
Norvaline (ISD)	246.2		9.997	288
Proline M0	286	2	12.65
Proline M1	287
Proline M2	288
Proline M3	289
Proline M4	290
Proline M5	291
Pyruvate M0	174	1*	6.501	none used
Pyruvate M1	175
Pyruvate M2	176
Pyruvate M3	177
Serine M0	390	3	14.908	288, 362, 432
Serine M1	391
Serine M2	392
Serine M3	393
Succinate M0	289.2	2	12.63	331
Succinate M1	290.2
Succinate M2	291.2
Succinate M3	292.2
Succinate M4	293.2
* indicates Methoxyamine group is also added
