## Supporting Information 2 for "Tissue Inhibitor of Metalloproteinase 3 (TIMP3) mutations increase glycolytic activity and dysregulate glutamine metabolism in RPE cells"

### Sheet: Significant Transcripts
gene_id	locus	sample_1	sample_2	status	value_1	value_2	log2(fold_change)	test_stat	p_value	q_value	significant
Cep83os	chr10:94136237-94151358	wt	ki	OK	8.72037	2.01359	-2.11462	-4.67079	5e-05	0.00582431	yes
Wfdc18	chr11:83522505-83524862	wt	ki	OK	18.641	7.17981	-1.37646	-2.09306	0.0008	0.0479132	yes
Uty	chrY:433586-582181	wt	ki	OK	9.9055	3.97748	-1.31638	-2.92848	5e-05	0.00582431	yes
Ltf	chr9:110921795-110945270	wt	ki	OK	3.29114	1.49367	-1.13972	-2.01953	0.00025	0.0202182	yes
Srrm3	chr5:136293975-136350642	wt	ki	OK	1.75525	0.824661	-1.0898	-1.86962	0.0004	0.0285326	yes
Scgn	chr13:24045325-24083083	wt	ki	OK	8.10575	3.91782	-1.04889	-1.88151	0.00035	0.025394	yes
Serpine3	chr14:63282503-63448963	wt	ki	OK	345.256	171.741	-1.00744	-2.52413	5e-05	0.00582431	yes
Krt7	chr15:101242833-101258237	wt	ki	OK	11.9162	6.44985	-0.885586	-2.0662	0.00015	0.0137018	yes
Tfcp2l1	chr1:120524521-120581745	wt	ki	OK	3.10551	1.69106	-0.876906	-2.03106	5e-05	0.00582431	yes
Nefl	chr14:68701940-68705794	wt	ki	OK	28.5492	16.9177	-0.754915	-2.15512	5e-05	0.00582431	yes
Glb1l3	chr9:26625537-26668408	wt	ki	OK	10.7416	6.38452	-0.750564	-1.86439	0.00025	0.0202182	yes
Chgb	chr2:132607013-132620808	wt	ki	OK	15.3355	9.13776	-0.746963	-2.12411	5e-05	0.00582431	yes
Krt4	chr15:101748965-101755166	wt	ki	OK	97.8767	58.4773	-0.743089	-2.22487	5e-05	0.00582431	yes
Cend1	chr7:148612349-148615319	wt	ki	OK	10.2683	6.17811	-0.732958	-1.73692	0.00045	0.0308846	yes
Bcan	chr3:87791452-87804278	wt	ki	OK	9.83245	5.97582	-0.718415	-2.00037	0.0001	0.00999764	yes
Sncb	chr13:54860220-54867801	wt	ki	OK	15.5581	9.46546	-0.716918	-1.67625	0.0008	0.0479132	yes
Chga	chr12:103793178-103803237	wt	ki	OK	10.6924	6.50526	-0.716908	-1.75778	0.00045	0.0308846	yes
Kif5a	chr10:126662750-126700419	wt	ki	OK	35.0667	21.5465	-0.702643	-2.12337	0.0001	0.00999764	yes
Rab6b	chr9:103014403-103087600	wt	ki	OK	10.9889	6.78417	-0.695798	-2.04264	5e-05	0.00582431	yes
Krt19	chr11:100002125-100007233	wt	ki	OK	31.9654	19.7836	-0.692208	-2.00973	5e-05	0.00582431	yes
Iqsec3	chr6:121322945-121423696	wt	ki	OK	5.10263	3.20032	-0.673027	-1.82346	0.0002	0.0173932	yes
Plp1	chrX:133357284-133373121	wt	ki	OK	15.3865	9.75386	-0.65762	-1.8055	0.00045	0.0308846	yes
Ankrd33	chr15:100946185-100950455	wt	ki	OK	19.5074	12.3718	-0.656964	-1.75885	0.00035	0.025394	yes
Tulp1	chr17:28488463-28502088	wt	ki	OK	64.1604	41.4228	-0.631257	-2.01887	0.0001	0.00999764	yes
Neurod1	chr2:79292797-79296793	wt	ki	OK	32.0558	21.1846	-0.597574	-1.86773	0.00035	0.025394	yes
Fscn2	chr11:120222847-120229487	wt	ki	OK	31.3262	20.715	-0.596693	-1.77637	0.0005	0.0335899	yes
Reep6	chr10:79792889-79799186	wt	ki	OK	75.6068	50.8699	-0.571703	-1.82045	0.00055	0.0358121	yes
Scg2	chr1:79431243-79436665	wt	ki	OK	25.3166	17.0424	-0.57095	-1.68325	0.00055	0.0358121	yes
Rp1l1	chr14:64611267-64652343	wt	ki	OK	21.8753	14.9482	-0.549335	-1.7894	0.00025	0.0202182	yes
Unc13c	chr9:73327230-73781374	wt	ki	OK	11.9444	8.23249	-0.536934	-1.71283	0.0005	0.0335899	yes
Frmpd1	chr4:45197777-45298808	wt	ki	OK	9.30746	6.41536	-0.536857	-1.66797	0.0007	0.0431451	yes
Slc12a5	chr2:164793487-164825231	wt	ki	OK	19.8235	13.7408	-0.528749	-1.64094	0.0007	0.0431451	yes
Kdm6a	chrX:17739792-17856484	wt	ki	OK	10.2248	14.4666	0.500658	1.62333	0.00075	0.0455634	yes
Ldlr	chr9:21528019-21554362	wt	ki	OK	23.2439	33.3385	0.520337	1.73847	0.0006	0.0375281	yes
Hspb1	chr5:136363788-136365433	wt	ki	OK	76.5743	109.976	0.522252	1.76615	0.0006	0.0375281	yes
Fras1	chr5:96802973-97213747	wt	ki	OK	4.7543	6.93813	0.545312	1.83358	0.0003	0.0230855	yes
Antxr1	chr6:87083846-87285769	wt	ki	OK	22.0627	32.3724	0.553156	1.84078	0.00025	0.0202182	yes
Samd9l	chr6:3322256-3349571	wt	ki	OK	12.8374	18.9046	0.558391	1.83599	0.0003	0.0230855	yes
Capn1	chr19:5988544-6018459	wt	ki	OK	19.3741	28.5503	0.559378	1.83406	0.0002	0.0173932	yes
Smarcd2	chr11:106124484-106134286	wt	ki	OK	12.1124	18.0419	0.574863	1.71768	0.0006	0.0375281	yes
Rab3d	chr9:21711954-21722565	wt	ki	OK	13.2275	19.7074	0.575193	1.82392	0.00025	0.0202182	yes
BC100530	chr16:36359467-36367656	wt	ki	OK	191.67	286.392	0.579366	1.77053	0.00025	0.0202182	yes
Kit	chr5:75971011-76052746	wt	ki	OK	8.82876	13.203	0.58058	1.82739	0.00025	0.0202182	yes
Ptgr1	chr4:58978461-58999950	wt	ki	OK	21.1327	31.6041	0.580638	1.7813	0.0003	0.0230855	yes
Aim1	chr10:43670112-43724652	wt	ki	OK	10.4774	15.7117	0.584563	1.93184	0.00015	0.0137018	yes
Cldn4	chr5:135420992-135422804	wt	ki	OK	20.9419	31.4876	0.588389	1.71664	0.00055	0.0358121	yes
Ppp1r3c	chr19:36806220-36811094	wt	ki	OK	17.7756	26.7283	0.58847	1.84929	0.00045	0.0308846	yes
Actn4	chr7:29666674-29747299	wt	ki	OK	60.2287	90.732	0.59116	1.76887	0.00035	0.025394	yes
Lypd3	chr7:25421588-25426137	wt	ki	OK	20.7624	31.3229	0.593246	1.76859	0.0005	0.0335899	yes
Lrig1	chr6:94450307-94650139	wt	ki	OK	19.2011	29.1372	0.601671	1.97966	0.00015	0.0137018	yes
S100a14	chr3:90330770-90332757	wt	ki	OK	38.8182	59.0098	0.604222	1.83103	0.0003	0.0230855	yes
S100a6	chr3:90416815-90418336	wt	ki	OK	323.465	492.978	0.607915	1.91322	0.0001	0.00999764	yes
Homer2	chr7:88745366-88851811	wt	ki	OK	2.63833	4.02225	0.608378	1.73595	0.0006	0.0375281	yes
Mpzl2	chr9:44850426-44862126	wt	ki	OK	10.6924	16.3563	0.613257	1.76696	0.0005	0.0335899	yes
Jup	chr11:100230169-100259104	wt	ki	OK	37.5986	57.5407	0.613905	1.87244	0.00045	0.0308846	yes
St6galnac1	chr11:116626338-116636821	wt	ki	OK	10.2124	15.6493	0.615784	1.74167	0.00075	0.0455634	yes
Top2a	chr11:98854260-98885503	wt	ki	OK	3.93493	6.04593	0.619628	1.69574	0.00055	0.0358121	yes
Pkp1	chr1:137767971-137815601	wt	ki	OK	25.7588	39.6658	0.622832	1.88148	0.00015	0.0137018	yes
Alcam	chr16:52249108-52453110	wt	ki	OK	14.3054	22.0612	0.624948	2.01022	5e-05	0.00582431	yes
Itpr3	chr17:27194248-27259168	wt	ki	OK	6.78765	10.4712	0.625442	2.1013	0.0001	0.00999764	yes
Mylk4	chr13:32792695-32873648	wt	ki	OK	8.90371	13.7404	0.625943	1.8219	0.0002	0.0173932	yes
Eppk1	chr15:75931917-75956986	wt	ki	OK	2.02431	3.13462	0.630861	1.81628	0.00055	0.0358121	yes
Car3	chr3:14863537-14872373	wt	ki	OK	76.5823	118.813	0.633612	2.08447	5e-05	0.00582431	yes
Nbeal2	chr9:110527292-110556665	wt	ki	OK	4.9886	7.75669	0.636806	1.95537	5e-05	0.00582431	yes
Pof1b	chrX:109752035-109812260	wt	ki	OK	7.61243	11.842	0.637482	1.79317	0.0003	0.0230855	yes
Slc4a11	chr2:130509843-130523255	wt	ki	OK	13.095	20.4219	0.6411	1.9909	5e-05	0.00582431	yes
Cd109	chr9:78463352-78564067	wt	ki	OK	8.70159	13.5867	0.642847	1.99433	0.0001	0.00999764	yes
Pid1	chr1:84032867-84281220	wt	ki	OK	7.82432	12.2255	0.643857	1.74875	0.00045	0.0308846	yes
Lmo7	chr14:102129144-102333910	wt	ki	OK	10.2982	16.093	0.644042	2.12634	5e-05	0.00582431	yes
Cdh1	chr8:109127267-109194146	wt	ki	OK	17.0798	26.7076	0.64496	2.03519	5e-05	0.00582431	yes
Fam84a	chr12:14154403-14158844	wt	ki	OK	13.1611	20.6205	0.647805	1.9839	0.00025	0.0202182	yes
Txnip	chr3:96359690-96370724	wt	ki	OK	61.7812	97.0017	0.650842	2.12184	5e-05	0.00582431	yes
Emp1	chr6:135312948-135333191	wt	ki	OK	154.105	241.982	0.650991	1.72914	0.0006	0.0375281	yes
Adh1	chr3:137940608-137953655	wt	ki	OK	119.926	188.506	0.652466	2.02367	5e-05	0.00582431	yes
Sema5a	chr15:32174567-32626096	wt	ki	OK	4.7279	7.44615	0.655294	2.0894	5e-05	0.00582431	yes
Gda	chr19:21465796-21547151	wt	ki	OK	7.57818	11.9624	0.658578	1.99274	5e-05	0.00582431	yes
Mki67	chr7:142881470-142908062	wt	ki	OK	3.12447	4.93504	0.659451	1.98107	0.0001	0.00999764	yes
Ikzf2	chr1:69577783-69732534	wt	ki	OK	7.57993	11.9977	0.662501	2.09204	5e-05	0.00582431	yes
Sdr42e1	chr8:120185298-120195415	wt	ki	OK	5.68646	9.02723	0.666754	1.7157	0.0006	0.0375281	yes
Fgfbp1	chr5:44370096-44373038	wt	ki	OK	18.9323	30.0613	0.667059	1.89938	0.00015	0.0137018	yes
Il13ra1	chrX:33652102-33711256	wt	ki	OK	5.17215	8.21405	0.667328	1.75252	0.00035	0.025394	yes
Fam83h	chr15:75831521-75844766	wt	ki	OK	9.39232	14.9205	0.667747	2.10393	0.00015	0.0137018	yes
Pard6g	chr18:80243633-80316379	wt	ki	OK	7.56122	12.0294	0.669878	1.86229	0.00025	0.0202182	yes
Dsg1b	chr18:20535335-20568242	wt	ki	OK	5.6118	8.9364	0.671231	1.83556	0.0003	0.0230855	yes
Pkp3	chr7:148264127-148276409	wt	ki	OK	11.5332	18.3785	0.672226	2.02514	5e-05	0.00582431	yes
Evpl	chr11:116081872-116099405	wt	ki	OK	20.0739	32.0826	0.67647	2.16325	0.0002	0.0173932	yes
Aqp3	chr4:41039756-41045216	wt	ki	OK	113.491	181.672	0.678758	1.99088	5e-05	0.00582431	yes
Myh7	chr14:55587623-55613386	wt	ki	OK	2.61971	4.20801	0.683734	1.81587	0.0004	0.0285326	yes
Rnaset2b	chr17:8321455-8340697	wt	ki	OK	39.8946	64.1463	0.685171	2.13456	5e-05	0.00582431	yes
Hbb-b1,Hbb-bs	chr7:110975036-110976443	wt	ki	OK	518.275	834.359	0.68695	1.91539	0.00015	0.0137018	yes
Muc4	chr16:32735971-32797521	wt	ki	OK	7.71817	12.4331	0.687852	1.88336	0.0003	0.0230855	yes
Hspa1b	chr17:35093373-35096183	wt	ki	OK	27.2716	43.9605	0.688808	2.3103	5e-05	0.00582431	yes
Enpp3	chr10:24493619-24556001	wt	ki	OK	11.2814	18.1885	0.689081	1.97198	5e-05	0.00582431	yes
Galnt18	chr7:118615174-118923491	wt	ki	OK	8.80904	14.2058	0.689428	1.97257	5e-05	0.00582431	yes
Itga6	chr2:71624995-71696484	wt	ki	OK	20.9866	33.8646	0.69031	2.13915	0.0001	0.00999764	yes
Ppl	chr16:5086383-5132574	wt	ki	OK	16.2643	26.3843	0.697968	2.19261	5e-05	0.00582431	yes
Oasl2	chr5:115346942-115362254	wt	ki	OK	4.20278	6.82017	0.698465	1.76376	0.0006	0.0375281	yes
Slc7a1	chr5:149138985-149211480	wt	ki	OK	8.02253	13.0267	0.699346	2.23061	5e-05	0.00582431	yes
Pvrl4	chr1:173300303-173318418	wt	ki	OK	9.48234	15.4471	0.704025	2.09334	5e-05	0.00582431	yes
Tmprss11b	chr5:87088546-87105323	wt	ki	OK	20.2562	33.0413	0.705906	2.0864	5e-05	0.00582431	yes
Jag2	chr12:114146800-114167706	wt	ki	OK	8.04581	13.1252	0.706026	2.14415	5e-05	0.00582431	yes
Cyp4a12b	chr4:115084228-115111639	wt	ki	OK	8.5109	13.955	0.7134	1.87135	0.00035	0.025394	yes
Upk3bl	chr5:136533136-136540194	wt	ki	OK	137.076	224.85	0.713986	2.27546	5e-05	0.00582431	yes
Dsg1a	chr18:20469373-20501854	wt	ki	OK	20.5971	33.8109	0.715047	2.17215	5e-05	0.00582431	yes
Spint1	chr2:119063095-119075249	wt	ki	OK	7.60538	12.5477	0.722334	1.87348	0.00055	0.0358121	yes
Erbb3	chr10:128006423-128026557	wt	ki	OK	6.33255	10.4722	0.725703	2.09891	5e-05	0.00582431	yes
Rgs12	chr5:35292096-35376242	wt	ki	OK	5.59139	9.25749	0.727415	1.9309	0.00015	0.0137018	yes
Acsm1	chr7:126761341-126806029	wt	ki	OK	10.5985	17.5824	0.730273	2.04266	0.00025	0.0202182	yes
Fn1	chr1:71632046-71699808	wt	ki	OK	18.744	31.1438	0.732515	2.33464	5e-05	0.00582431	yes
Anxa8	chr14:34864315-34915940	wt	ki	OK	53.9856	89.9059	0.735842	2.28257	0.0001	0.00999764	yes
Ehf	chr2:103103589-103143353	wt	ki	OK	20.6268	34.4018	0.737967	2.2146	5e-05	0.00582431	yes
H60c	chr10:7078769-7090333	wt	ki	OK	6.85838	11.4437	0.738616	1.85104	0.00035	0.025394	yes
Dsc2	chr18:20189298-20218006	wt	ki	OK	41.8241	69.9321	0.74162	2.15065	5e-05	0.00582431	yes
Mal2	chr15:54402920-54434401	wt	ki	OK	46.9666	78.8461	0.747403	2.31889	5e-05	0.00582431	yes
Fam46b	chr4:133036047-133043855	wt	ki	OK	7.45018	12.5114	0.747894	1.94064	0.0001	0.00999764	yes
Ggta1	chr2:35255698-35316969	wt	ki	OK	6.02207	10.1327	0.750691	2.05124	0.0001	0.00999764	yes
Dsg3	chr18:20668804-20699811	wt	ki	OK	18.2964	30.8431	0.753385	2.29299	5e-05	0.00582431	yes
Osbpl3	chr6:50243325-50406169	wt	ki	OK	2.2255	3.76233	0.757495	1.899	0.00035	0.025394	yes
Notch3	chr17:32257837-32303797	wt	ki	OK	8.01429	13.5703	0.759808	2.44402	5e-05	0.00582431	yes
Lmnb1	chr18:56867466-56913079	wt	ki	OK	8.22941	13.9431	0.760689	2.1714	5e-05	0.00582431	yes
Adh7	chr3:137873680-137902627	wt	ki	OK	76.3095	129.301	0.760804	2.25724	5e-05	0.00582431	yes
Egln3	chr12:55279967-55304861	wt	ki	OK	39.9719	67.9406	0.765287	2.41449	5e-05	0.00582431	yes
St8sia6	chr2:13576564-13715147	wt	ki	OK	6.4482	10.9823	0.76821	2.04382	0.0001	0.00999764	yes
Net1	chr13:3881263-3917466	wt	ki	OK	21.6419	36.9102	0.770191	2.43221	5e-05	0.00582431	yes
Klf4	chr4:55540008-55545347	wt	ki	OK	22.4659	38.3219	0.770431	2.44707	5e-05	0.00582431	yes
Tacstd2	chr6:67484052-67485816	wt	ki	OK	38.3458	65.6135	0.774923	2.4481	5e-05	0.00582431	yes
Mbnl3	chrX:48466670-48559009	wt	ki	OK	3.2715	5.61063	0.778209	2.14742	5e-05	0.00582431	yes
Trim29	chr9:43118845-43144208	wt	ki	OK	59.8891	102.808	0.779588	2.33157	5e-05	0.00582431	yes
Slc39a8	chr3:135488242-135551536	wt	ki	OK	6.70277	11.5114	0.780237	2.1104	5e-05	0.00582431	yes
Irf6	chr1:194979305-194998229	wt	ki	OK	19.7215	33.8957	0.781337	2.39107	5e-05	0.00582431	yes
AI661453	chr17:47549682-47607587	wt	ki	OK	8.70399	14.9689	0.782222	2.45362	5e-05	0.00582431	yes
Sytl1	chr4:132809004-132819002	wt	ki	OK	9.20349	15.8319	0.78258	2.12988	5e-05	0.00582431	yes
Aldh3b2	chr19:3972327-3981665	wt	ki	OK	7.88797	13.595	0.785349	2.06238	5e-05	0.00582431	yes
Slurp1	chr15:74557073-74558456	wt	ki	OK	173.08	298.716	0.78734	2.49979	5e-05	0.00582431	yes
Upk1b	chr16:38773296-38800316	wt	ki	OK	44.0912	76.3728	0.792568	2.5122	5e-05	0.00582431	yes
Mast4	chr13:103522568-104124572	wt	ki	OK	5.57234	9.6638	0.794307	2.56328	5e-05	0.00582431	yes
Cdca7	chr2:72314275-72324947	wt	ki	OK	5.31563	9.24011	0.797668	1.8805	0.0004	0.0285326	yes
Exph5	chr9:53109774-53189263	wt	ki	OK	3.00008	5.23244	0.802483	2.37853	5e-05	0.00582431	yes
Celsr1	chr15:85729187-85864207	wt	ki	OK	3.56861	6.23893	0.805938	2.4579	5e-05	0.00582431	yes
Hpgds	chr6:65067286-65094724	wt	ki	OK	5.82427	10.2045	0.809057	2.1963	5e-05	0.00582431	yes
Fosl2	chr5:32438844-32460212	wt	ki	OK	12.4562	21.906	0.814465	2.59539	5e-05	0.00582431	yes
Paqr5	chr9:61801544-61874597	wt	ki	OK	4.43347	7.80273	0.815543	2.02596	5e-05	0.00582431	yes
Piezo2	chr18:63169866-63546837	wt	ki	OK	2.83007	4.9841	0.816495	2.44922	5e-05	0.00582431	yes
Chl1	chr6:103460869-103683029	wt	ki	OK	5.79191	10.2426	0.822471	2.53701	5e-05	0.00582431	yes
Esrp1	chr4:11259079-11313930	wt	ki	OK	9.57602	17.0297	0.830553	2.44937	5e-05	0.00582431	yes
Dsp	chr13:38243162-38290446	wt	ki	OK	63.3657	112.899	0.833254	1.84489	0.00045	0.0308846	yes
Aqp5	chr15:99421458-99425260	wt	ki	OK	160.09	285.537	0.834796	2.36628	5e-05	0.00582431	yes
Adtrp	chr13:41858516-41942985	wt	ki	OK	3.0381	5.43346	0.838702	1.68022	0.0006	0.0375281	yes
Frem3	chr8:83134937-83219456	wt	ki	OK	1.51212	2.7087	0.841032	1.97905	0.0001	0.00999764	yes
Tmprss11e	chr5:87134210-87174832	wt	ki	OK	4.64501	8.33204	0.842988	2.11054	0.00015	0.0137018	yes
Trp63	chr16:25683850-25892174	wt	ki	OK	13.6712	24.5358	0.843751	2.47902	5e-05	0.00582431	yes
Sdc1	chr12:8778201-8800493	wt	ki	OK	67.0377	121.046	0.852516	2.48323	5e-05	0.00582431	yes
Gjb3	chr4:127002478-127008080	wt	ki	OK	4.67865	8.45553	0.853804	1.76074	0.00075	0.0455634	yes
Adrb2	chr18:62337366-62339635	wt	ki	OK	7.86482	14.2233	0.854772	2.16925	5e-05	0.00582431	yes
Als2cl	chr9:110782677-110803034	wt	ki	OK	3.03283	5.49628	0.857792	2.24313	5e-05	0.00582431	yes
Kif26a	chr12:113384418-113419958	wt	ki	OK	1.77267	3.23067	0.865908	2.18906	5e-05	0.00582431	yes
Acpp	chr9:104190569-104240052	wt	ki	OK	5.13094	9.39933	0.873335	2.39461	5e-05	0.00582431	yes
Aim1l	chr4:133624366-133648419	wt	ki	OK	2.73374	5.03205	0.880268	2.25265	0.0001	0.00999764	yes
Fam83b	chr9:76338511-76393611	wt	ki	OK	2.59679	4.78615	0.882135	1.9062	0.00025	0.0202182	yes
Cdo1	chr18:46872858-46887996	wt	ki	OK	61.3194	113.668	0.890413	2.89598	5e-05	0.00582431	yes
Cblc	chr7:20365066-20382158	wt	ki	OK	4.09686	7.59597	0.890716	1.86689	0.00035	0.025394	yes
Dmrta2	chr4:109650629-109656289	wt	ki	OK	6.40976	11.8865	0.890982	2.29685	5e-05	0.00582431	yes
Serpinb5	chr1:108757756-108779925	wt	ki	OK	19.8294	36.9505	0.89795	2.74123	5e-05	0.00582431	yes
Slc34a2	chr5:53440591-53462902	wt	ki	OK	3.67266	6.85612	0.900566	2.25568	5e-05	0.00582431	yes
Dsc3	chr18:20119430-20160598	wt	ki	OK	33.374	62.6927	0.909573	2.60002	5e-05	0.00582431	yes
Map3k6	chr4:132796732-132808843	wt	ki	OK	1.54428	2.93667	0.927247	1.92676	0.0003	0.0230855	yes
Tmprss11d	chr5:86731878-86802412	wt	ki	OK	8.349	15.9347	0.932501	2.35666	5e-05	0.00582431	yes
Stk26	chrX:48194612-48245027	wt	ki	OK	4.0234	7.70887	0.938104	1.89458	0.00015	0.0137018	yes
Tgm2	chr2:157942140-157972128	wt	ki	OK	29.5824	56.684	0.938202	2.95307	5e-05	0.00582431	yes
Prom2	chr2:127352688-127367153	wt	ki	OK	2.42919	4.69555	0.950822	2.15212	0.0001	0.00999764	yes
Cdcp1	chr9:123081402-123125156	wt	ki	OK	4.24168	8.21024	0.95279	2.48257	5e-05	0.00582431	yes
Ces2g	chr8:107485617-107493437	wt	ki	OK	4.06485	7.91362	0.961137	2.28897	5e-05	0.00582431	yes
Scin	chr12:40786357-40860815	wt	ki	OK	7.4475	14.5276	0.963966	2.69478	5e-05	0.00582431	yes
Tmprss11g	chr5:86914901-86947625	wt	ki	OK	23.2888	45.5658	0.968315	2.9136	5e-05	0.00582431	yes
Lamc2	chr1:154969885-155033577	wt	ki	OK	1.52134	2.97737	0.968698	2.14116	5e-05	0.00582431	yes
Uhrf1	chr17:56442759-56462909	wt	ki	OK	1.63381	3.21982	0.978739	1.90353	0.00035	0.025394	yes
Wnt7b	chr15:85365866-85424138	wt	ki	OK	3.42138	6.76015	0.982476	2.33668	0.0001	0.00999764	yes
Wnt10a	chr1:74838592-74850749	wt	ki	OK	4.81883	9.53496	0.984545	2.16054	0.0001	0.00999764	yes
2610528A11Rik	chr14:37915325-37923287	wt	ki	OK	77.5474	153.954	0.989347	3.06539	5e-05	0.00582431	yes
Tns4	chr11:98926991-98950620	wt	ki	OK	9.36811	18.5995	0.989431	3.00376	5e-05	0.00582431	yes
Ces1d	chr8:95689970-95721703	wt	ki	OK	13.1254	26.1991	0.997153	2.89065	5e-05	0.00582431	yes
Art4	chr6:136796971-136806121	wt	ki	OK	2.01517	4.03282	1.00089	1.85691	0.00015	0.0137018	yes
Crlf1	chr8:73017054-73027980	wt	ki	OK	4.098	8.28753	1.01602	2.07789	0.0002	0.0173932	yes
Bnc1	chr7:89111547-89137185	wt	ki	OK	4.21171	8.52955	1.01806	2.81524	5e-05	0.00582431	yes
Lypd2	chr15:74562681-74564743	wt	ki	OK	398.542	808.009	1.01964	3.09209	5e-05	0.00582431	yes
Bok	chr1:95582270-95592339	wt	ki	OK	7.22078	14.644	1.02008	2.2814	5e-05	0.00582431	yes
Ces2f	chr8:107471255-107479862	wt	ki	OK	2.36997	4.81024	1.02124	1.79032	0.00065	0.0404561	yes
Tgfbi	chr13:56710963-56740700	wt	ki	OK	49.2034	100.332	1.02796	3.11288	5e-05	0.00582431	yes
Erich5	chr15:34383066-34403647	wt	ki	OK	16.2102	33.182	1.03349	3.1944	5e-05	0.00582431	yes
Itgb4	chr11:115836038-115874033	wt	ki	OK	11.2024	22.975	1.03626	2.6059	5e-05	0.00582431	yes
Fjx1	chr2:102289522-102291949	wt	ki	OK	3.86179	7.96335	1.0441	2.26422	5e-05	0.00582431	yes
Fermt1	chr2:132729914-132771772	wt	ki	OK	2.7997	5.7747	1.04447	2.62665	5e-05	0.00582431	yes
Dennd2c	chr3:102931478-102973656	wt	ki	OK	2.64028	5.44671	1.04469	2.53283	5e-05	0.00582431	yes
Grhl2	chr15:37162790-37293323	wt	ki	OK	3.0188	6.23532	1.04649	2.72503	5e-05	0.00582431	yes
Padi4	chr4:140301422-140330118	wt	ki	OK	3.89529	8.18255	1.07082	2.56593	5e-05	0.00582431	yes
Lama3	chr18:12492532-12741521	wt	ki	OK	4.66864	9.90718	1.08547	3.36247	5e-05	0.00582431	yes
Cyp2s1	chr7:26587494-26601549	wt	ki	OK	1.59078	3.38989	1.0915	1.96477	0.0002	0.0173932	yes
Mst1r	chr9:107809219-107822714	wt	ki	OK	0.975244	2.08119	1.09358	1.85686	0.00015	0.0137018	yes
Card10	chr15:78605565-78633472	wt	ki	OK	1.33194	2.90348	1.12426	2.33986	5e-05	0.00582431	yes
Col17a1	chr19:47720830-47766532	wt	ki	OK	48.5999	107.333	1.14306	2.90866	5e-05	0.00582431	yes
Tmprss11a	chr5:86839434-86898015	wt	ki	OK	36.1842	80.3458	1.15086	3.53454	5e-05	0.00582431	yes
Mctp2	chr7:79222715-79451481	wt	ki	OK	1.28812	2.89271	1.16715	2.42235	5e-05	0.00582431	yes
Frem2	chr3:53317859-53461277	wt	ki	OK	1.78408	4.02296	1.17308	3.3608	5e-05	0.00582431	yes
Fam83a	chr15:57817457-57842257	wt	ki	OK	19.9796	45.1792	1.17713	3.56026	5e-05	0.00582431	yes
Plek2	chr12:79989683-80007925	wt	ki	OK	1.46718	3.44203	1.23021	1.86953	0.0008	0.0479132	yes
Psca	chr15:74545268-74547495	wt	ki	OK	29.8294	69.9968	1.23056	3.55619	5e-05	0.00582431	yes
Syt8	chr7:149620881-149626301	wt	ki	OK	2.59899	6.14776	1.24211	2.1324	0.0002	0.0173932	yes
Spon2	chr5:33556166-33560887	wt	ki	OK	2.93715	7.00091	1.25312	2.65463	5e-05	0.00582431	yes
Fcgbp	chr7:28856254-28905883	wt	ki	OK	2.12234	5.06545	1.25503	3.41241	5e-05	0.00582431	yes
Cyp3a13	chr5:138334160-138362847	wt	ki	OK	3.00678	7.60406	1.33855	2.88146	5e-05	0.00582431	yes
Nrg1	chr8:32928499-33028675	wt	ki	OK	1.02587	2.72418	1.40897	2.1278	0.0001	0.00999764	yes
Xist	chrX:100626855-100680296	wt	ki	OK	6.16008	38.4636	2.64247	4.17863	5e-05	0.00582431	yes

### Sheet: Biological process
Panther Gene Ontology V 17.0 results
Biological Process > Cellular Biological Process > Cellular metabolic process
Cellular Biological Process	Genes	against total # genes	against total # hits
cellular metabolic process (GO:0044237)	45	0.375	0.147
cellular component organization or biogenesis (GO:0071840)	40	0.333	0.131
cell communication (GO:0007154)	29	0.242	0.095
cellular response to stimulus (GO:0051716)	28	0.233	0.092
signal transduction (GO:0007165)	21	0.175	0.069
cell adhesion (GO:0007155)	19	0.158	0.062
cellular developmental process (GO:0048869)	17	0.142	0.056
movement of cell or subcellular component (GO:0006928)	13	0.108	0.042
cellular localization (GO:0051641)	12	0.1	0.039
vesicle-mediated transport (GO:0016192)	10	0.083	0.033
localization of cell (GO:0051674)	9	0.075	0.029
intermediate filament-based process (GO:0045103)	8	0.067	0.026
cell recognition (GO:0008037)	7	0.004	0.002
export from cell (GO:0140352)	6	0.05	0.02
actin filament-based process (GO:0030029)	6	0.05	0.02
cell cycle (GO:0007049)	5	0.042	0.016
microtubule-based process (GO:0007017)	5	0.042	0.016
cell cycle process (GO:0022402)	5	0.042	0.016
cell division (GO:0051301)	5	0.003	0.001
exocytic process (GO:0140029)	4	0.033	0.013
cellular homeostasis (GO:0019725)	4	0.033	0.013
transmembrane transport (GO:0055085)	4	0.033	0.013
myelination (GO:0042552)	2	0.017	0.007
cell death (GO:0008219)	2	0.017	0.007
chromosome segregation (GO:0007059)	2	0.017	0.007
establishment or maintenance of cell polarity (GO:0007163)	2	0.017	0.007
protein folding (GO:0006457)	2	0.017	0.007
cell division (GO:0051301)	1	0.008	0.003
cell population proliferation (GO:0008283)	1	0.008	0.003
cellular process involved in reproduction in multicellular organism (GO:0022412)	1	0.008	0.003
cell activation (GO:0001775)	1	0.008	0.003
cell growth (GO:0016049)	1	0.008	0.003
vesicle targeting (GO:0006903)	1	0.008	0.003
Total number of genes=120
Total number of process hits = 306

### Sheet: Protein class
Panther Gene Ontology V 17.0 results
Protein Class
Protein Class	Genes	against total # genes	against total # hits
No PANTHER category is assigned (UNCLASSIFIED)	51	0.242	0.242
metabolite interconversion enzyme (PC00262)	26	0.123	0.123
cytoskeletal protein (PC00085)	16	0.076	0.076
cell adhesion molecule (PC00069)	14	0.066	0.066
protein modifying enzyme (PC00260)	14	0.066	0.066		Total number of genes = 211
protein-binding activity modulator (PC00095)	12	0.057	0.057		Total number of protein class hits=211
transporter (PC00227)	11	0.052	0.052
gene-specific transcriptional regulator (PC00264)	11	0.052	0.052
transmembrane signal receptor (PC00197)	10	0.047	0.047
extracellular matrix protein (PC00102)	7	0.033	0.033
scaffold/adaptor protein (PC00226)	5	0.024	0.024
intercellular signal molecule (PC00207)	5	0.024	0.024
calcium-binding protein (PC00060)	4	0.019	0.019
chromatin/chromatin-binding, or -regulatory protein (PC00077)	4	0.019	0.019
transfer/carrier protein (PC00219)	4	0.019	0.019
membrane traffic protein (PC00150)	4	0.019	0.019
RNA metabolism protein (PC00031)	3	0.014	0.014
cell junction protein (PC00070)	3	0.014	0.014
structural protein (PC00211)	3	0.014	0.014
chaperone (PC00072)	2	0.009	0.009
DNA metabolism protein (PC00009)	1	0.005	0.005
defense/immunity protein (PC00090)	1	0.005	0.005

### Sheet: Pathway
Panther Gene Ontology V 17.0 results
Pathway
Protein Class	Genes	against total # genes	against total # hits
No PANTHER category is assigned (UNCLASSIFIED)	168	0.796	0.675
Integrin signalling pathway (P00034)	7	0.033	0.028
Wnt signaling pathway (P00057)	7	0.033	0.028
Alzheimer disease-presenilin pathway (P00004)	5	0.024	0.02
Cadherin signaling pathway (P00012)	5	0.024	0.02
Angiogenesis (P00005)	4	0.019	0.016
CCKR signaling map (P06959)	4	0.019	0.016
EGF receptor signaling pathway (P00018)	3	0.014	0.012
Gonadotropin-releasing hormone receptor pathway (P06664)	3	0.014	0.012
Apoptosis signaling pathway (P00006)	2	0.009	0.008
Inflammation mediated by chemokine and cytokine signaling pathway (P00031)	2	0.009	0.008
Synaptic vesicle trafficking (P05734)	2	0.009	0.008
Huntington disease (P00029)	2	0.009	0.008
p53 pathway (P00059)	2	0.009	0.008
Heterotrimeric G-protein signaling pathway-Gq alpha and Go alpha mediated pathway (P00027)	2	0.009	0.008
Heterotrimeric G-protein signaling pathway-Gi alpha and Gs alpha mediated pathway (P00026)	2	0.009	0.008
FAS signaling pathway (P00020)	2	0.009	0.008
Parkinson disease (P00049)	2	0.009	0.008
PDGF signaling pathway (P00047)	2	0.009	0.008
Notch signaling pathway (P00045)	2	0.009	0.008
Axon guidance mediated by netrin (P00009)	1	0.005	0.004
Axon guidance mediated by Slit/Robo (P00008)	1	0.005	0.004
Beta2 adrenergic receptor signaling pathway (P04378)	1	0.005	0.004
Purine metabolism (P02769)	1	0.005	0.004
Interleukin signaling pathway (P00036)	1	0.005	0.004
Hypoxia response via HIF activation (P00030)	1	0.005	0.004
p53 pathway feedback loops 2 (P04398)	1	0.005	0.004
p53 pathway by glucose deprivation (P04397)	1	0.005	0.004
VEGF signaling pathway (P00056)	1	0.005	0.004
Xanthine and guanine salvage pathway (P02788)	1	0.005	0.004
FGF signaling pathway (P00021)	1	0.005	0.004
P53 pathway feedback loops 1 (P04392)	1	0.005	0.004
Endothelin signaling pathway (P00019)	1	0.005	0.004
p38 MAPK pathway (P05918)	1	0.005	0.004
DNA replication (P00017)	1	0.005	0.004
Cytoskeletal regulation by Rho GTPase (P00016)	1	0.005	0.004
Histamine H1 receptor mediated signaling pathway (P04385)	1	0.005	0.004
Nicotinic acetylcholine receptor signaling pathway (P00044)	1	0.005	0.004
B cell activation (P00010)	1	0.005	0.004
Muscarinic acetylcholine receptor 1 and 3 signaling pathway (P00042)	1	0.005	0.004
Angiotensin II-stimulated signaling through G proteins and beta-arrestin (P05911)	1	0.005	0.004

### Sheet: Metabolic process
Panther Gene Ontology V 17.0 results
Biological Process > Cellular Biological Process > Cellular metabolic process
Gene ID	Map ID	Gene Name, Gene symbol	Species	Go-slim biological process
MOUSE|MGI=MGI=96083|UniProtKB=A0A140LHZ9	Nrg1	Neuregulin 1;Nrg1;PTN000120920;orthologs	Mus musculus	cell differentiation(GO:0030154);cellular protein-containing complex assembly(GO:0034622);nervous system development(GO:0007399);activation of protein kinase activity(GO:0032147);transmembrane receptor protein tyrosine kinase signaling pathway(GO:0007169);animal organ development(GO:0048513);protein phosphorylation(GO:0006468);intracellular signal transduction(GO:0035556)
MOUSE|MGI=MGI=99614|UniProtKB=Q62190	Mst1r	Macrophage-stimulating protein receptor;Mst1r;PTN000699590;orthologs	Mus musculus	nervous system development(GO:0007399);phagocytosis(GO:0006909);transmembrane receptor protein tyrosine kinase signaling pathway(GO:0007169);positive regulation of kinase activity(GO:0033674);phosphorylation(GO:0016310);cell migration(GO:0016477)
MOUSE|MGI=MGI=1918885|UniProtKB=Q811L6	Mast4	Microtubule-associated serine/threonine-protein kinase 4;Mast4;PTN000683568;orthologs	Mus musculus	peptidyl-serine phosphorylation(GO:0018105);intracellular signal transduction(GO:0035556)
MOUSE|MGI=MGI=1859384|UniProtKB=Q9JHF7	Hpgds	Hematopoietic prostaglandin D synthase;Hpgds;PTN000171021;orthologs	Mus musculus	glutathione metabolic process(GO:0006749)
MOUSE|MGI=MGI=98731|UniProtKB=P21981	Tgm2	Protein-glutamine gamma-glutamyltransferase 2;Tgm2;PTN000173644;orthologs	Mus musculus	cellular protein modification process(GO:0006464)
MOUSE|MGI=MGI=1201374|UniProtKB=O35640	Anxa8	Annexin A8;Anxa8;PTN000052790;orthologs	Mus musculus	endosome organization(GO:0007032);proteolysis(GO:0006508);regulation of phospholipase activity(GO:0010517);cellular protein metabolic process(GO:0044267);endosomal transport(GO:0016197);negative regulation of endopeptidase activity(GO:0010951)
MOUSE|MGI=MGI=1338889|UniProtKB=Q8VDF2	Uhrf1	E3 ubiquitin-protein ligase UHRF1;Uhrf1;PTN000365187;orthologs	Mus musculus	histone monoubiquitination(GO:0010390);DNA metabolic process(GO:0006259);macromolecule methylation(GO:0043414)
MOUSE|MGI=MGI=2152200|UniProtKB=Q91VA0	Acsm1	Acyl-coenzyme A synthetase ACSM1, mitochondrial;Acsm1;PTN000644640;orthologs	Mus musculus	acyl-CoA metabolic process(GO:0006637);fatty acid biosynthetic process(GO:0006633)
MOUSE|MGI=MGI=1914346|UniProtKB=Q9CZD0	Cblc	Cyanocobalamin reductase / alkylcobalamin dealkylase;Mmachc;PTN000779091;orthologs	Mus musculus	small molecule metabolic process(GO:0044281);tetrapyrrole metabolic process(GO:0033013)
MOUSE|MGI=MGI=96650|UniProtKB=Q02257	Jup	Junction plakoglobin;Jup;PTN000593421;orthologs	Mus musculus	transcription by RNA polymerase II(GO:0006366);positive regulation of transcription by RNA polymerase II(GO:0045944)
MOUSE|MGI=MGI=2147613|UniProtKB=E9Q3E1	Aldh3b2	Aldehyde dehydrogenase family 3 member B2;Aldh3b2;PTN000712262;orthologs	Mus musculus	cellular metabolic process(GO:0044237);organic substance metabolic process(GO:0071704)
MOUSE|MGI=MGI=95411|UniProtKB=Q61526	Erbb3	Receptor tyrosine-protein kinase erbB-3;Erbb3;PTN000698889;orthologs	Mus musculus	cell population proliferation(GO:0008283);positive regulation of cell population proliferation(GO:0008284);nervous system development(GO:0007399);transmembrane receptor protein tyrosine kinase signaling pathway(GO:0007169);positive regulation of kinase activity(GO:0033674);phosphorylation(GO:0016310)
MOUSE|MGI=MGI=2653629|UniProtKB=A2A9A2	Dmrta2	Doublesex- and mab-3-related transcription factor A2;Dmrta2;PTN000268663;orthologs	Mus musculus	germ cell development(GO:0007281);sex differentiation(GO:0007548);transcription by RNA polymerase II(GO:0006366);regulation of transcription by RNA polymerase II(GO:0006357)
MOUSE|MGI=MGI=1202710|UniProtKB=Q9CRA0	Art4	Ecto-ADP-ribosyltransferase 4;Art4;PTN000037926;orthologs	Mus musculus	peptidyl-arginine modification(GO:0018195)
MOUSE|MGI=MGI=1342541|UniProtKB=P81183	Ikzf2	Zinc finger protein Helios;Ikzf2;PTN000696120;orthologs	Mus musculus	transcription by RNA polymerase II(GO:0006366);regulation of transcription by RNA polymerase II(GO:0006357)
MOUSE|MGI=MGI=1931457|UniProtKB=Q80XL1	Cblc	E3 ubiquitin-protein ligase CBL-C;Cblc;PTN000544048;orthologs	Mus musculus	peptidyl-tyrosine phosphorylation(GO:0018108);regulation of peptidyl-tyrosine phosphorylation(GO:0050730);negative regulation of signal transduction(GO:0009968);epidermal growth factor receptor signaling pathway(GO:0007173);regulation of epidermal growth factor receptor signaling pathway(GO:0042058);negative regulation of protein kinase activity(GO:0006469)
MOUSE|MGI=MGI=102858|UniProtKB=P47930	Fosl2	Fos-related antigen 2;Fosl2;PTN000598869;orthologs	Mus musculus	transcription by RNA polymerase II(GO:0006366);regulation of transcription by RNA polymerase II(GO:0006357)
MOUSE|MGI=MGI=1917326|UniProtKB=Q3US41	Esrp1	Epithelial splicing regulatory protein 1;Esrp1;PTN000360116;orthologs	Mus musculus	RNA splicing(GO:0008380);regulation of RNA splicing(GO:0043484)
MOUSE|MGI=MGI=1270840|UniProtKB=O70273	Ehf	ETS homologous factor;Ehf;PTN000219713;orthologs	Mus musculus	cell differentiation(GO:0030154);transcription by RNA polymerase II(GO:0006366);regulation of transcription by RNA polymerase II(GO:0006357)
MOUSE|MGI=MGI=99517|UniProtKB=P17879	Hspa1b	Heat shock 70 kDa protein 1B;Hspa1b;PTN000453135;orthologs	Mus musculus	proteasome-mediated ubiquitin-dependent protein catabolic process(GO:0043161);regulation of cellular component biogenesis(GO:0044087);chaperone cofactor-dependent protein refolding(GO:0051085);cellular response to unfolded protein(GO:0034620);positive regulation of proteasomal ubiquitin-dependent protein catabolic process(GO:0032436);regulation of mitotic spindle organization(GO:0060236);mitotic …
MOUSE|MGI=MGI=96021|UniProtKB=P02088	Hbb-b1	Hemoglobin subunit beta-1;Hbb-b1;PTN000154361;orthologs	Mus musculus	cellular catabolic process(GO:0044248)
MOUSE|MGI=MGI=1928480|UniProtKB=Q8CE08	Acpp	Prostatic acid phosphatase;Acp3;PTN000170569;orthologs	Mus musculus	lysosome organization(GO:0007040);dephosphorylation(GO:0016311)
MOUSE|MGI=MGI=2182543|UniProtKB=Q8K5C0	Grhl2	Grainyhead-like protein 2 homolog;Grhl2;PTN000113135;orthologs	Mus musculus	chordate embryonic development(GO:0043009);tube development(GO:0035295);transcription by RNA polymerase II(GO:0006366);brain development(GO:0007420);epithelium development(GO:0060429);regulation of transcription by RNA polymerase II(GO:0006357)
MOUSE|MGI=MGI=98790|UniProtKB=Q01320	Top2a	DNA topoisomerase 2-alpha;Top2a;PTN000018908;orthologs	Mus musculus	sister chromatid segregation(GO:0000819);resolution of meiotic recombination intermediates(GO:0000712);meiotic telophase I(GO:0007134)
MOUSE|MGI=MGI=2143702|UniProtKB=Q6DYE8	Enpp3	Ectonucleotide pyrophosphatase/phosphodiesterase family member 3;Enpp3;PTN000016079;orthologs	Mus musculus	nucleoside triphosphate catabolic process(GO:0009143)
MOUSE|MGI=MGI=1330810|UniProtKB=O88898	Trp63	Tumor protein 63;Tp63;PTN000154852;orthologs	Mus musculus	transcription by RNA polymerase II(GO:0006366);regulation of transcription by RNA polymerase II(GO:0006357)
MOUSE|MGI=MGI=2444691|UniProtKB=Q3UNW5	Tfcp2l1	Transcription factor CP2-like protein 1;Tfcp2l1;PTN000113000;orthologs	Mus musculus	transcription by RNA polymerase II(GO:0006366);regulation of transcription by RNA polymerase II(GO:0006357)
MOUSE|MGI=MGI=1859211|UniProtKB=P97431	Irf6	Interferon regulatory factor 6;Irf6;PTN000236854;orthologs	Mus musculus	transcription by RNA polymerase II(GO:0006366);regulation of transcription by RNA polymerase II(GO:0006357)
MOUSE|MGI=MGI=87926|UniProtKB=Q64437	Adh7	All-trans-retinol dehydrogenase [NAD(+)] ADH7;Adh7;PTN000191714;orthologs	Mus musculus	regulation of hormone levels(GO:0010817);generation of precursor metabolites and energy(GO:0006091);response to organic substance(GO:0010033);small molecule catabolic process(GO:0044282);cellular lipid metabolic process(GO:0044255);organic substance catabolic process(GO:1901575);alcohol metabolic process(GO:0006066);cellular response to oxygen-containing compound(GO:1901701);cellular catabolic pr…
MOUSE|MGI=MGI=87921|UniProtKB=P00329	Adh1	Alcohol dehydrogenase 1;Adh1;PTN000191732;orthologs	Mus musculus	regulation of hormone levels(GO:0010817);generation of precursor metabolites and energy(GO:0006091);response to organic substance(GO:0010033);small molecule catabolic process(GO:0044282);cellular lipid metabolic process(GO:0044255);organic substance catabolic process(GO:1901575);alcohol metabolic process(GO:0006066);cellular response to oxygen-containing compound(GO:1901701);cellular catabolic pr…
MOUSE|MGI=MGI=1921384|UniProtKB=Q9DBX6	Cyp2s1	Cytochrome P450 2S1;Cyp2s1;PTN000670764;orthologs	Mus musculus	organic acid metabolic process(GO:0006082);cellular response to chemical stimulus(GO:0070887)
MOUSE|MGI=MGI=894810|UniProtKB=P79457	Uty	Histone demethylase UTY;Uty;PTN000361215;orthologs	Mus musculus	heart development(GO:0007507);protein demethylation(GO:0006482);histone modification(GO:0016570);regulation of gene expression(GO:0010468);gene expression(GO:0010467)
MOUSE|MGI=MGI=95678|UniProtKB=Q9R111	Gda	Guanine deaminase;Gda;PTN000138474;orthologs	Mus musculus	nucleobase metabolic process(GO:0009112);purine-containing compound metabolic process(GO:0072521)
MOUSE|MGI=MGI=2386797|UniProtKB=Q8K4T1	St8sia6	Alpha-2,8-sialyltransferase 8F;St8sia6;PTN000241506;orthologs	Mus musculus	carbohydrate metabolic process(GO:0005975);protein glycosylation(GO:0006486)
MOUSE|MGI=MGI=1342287|UniProtKB=Q60793	Klf4	Krueppel-like factor 4;Klf4;PTN002397406;orthologs	Mus musculus	transcription by RNA polymerase II(GO:0006366);regulation of transcription by RNA polymerase II(GO:0006357)
MOUSE|MGI=MGI=1344390|UniProtKB=Q9Z2F2	Oasl2	2'-5'-oligoadenylate synthase-like protein 2;Oasl2;PTN000135975;orthologs	Mus musculus	RNA phosphodiester bond hydrolysis(GO:0090501);regulation of RNA metabolic process(GO:0051252);defense response to virus(GO:0051607);negative regulation of biological process(GO:0048519);regulation of hydrolase activity(GO:0051336)
MOUSE|MGI=MGI=2442020|UniProtKB=E9Q6A2	Serpine3	Serpin peptidase inhibitor, clade E (nexin, plasminogen activator inhibitor type 1), member 3;Serpine3;PTN000156197;orthologs	Mus musculus	proteolysis(GO:0006508);cellular protein metabolic process(GO:0044267);negative regulation of endopeptidase activity(GO:0010951)
MOUSE|MGI=MGI=1858229|UniProtKB=Q7TMB3	Ppp1r3c	Protein phosphatase 1 regulatory subunit 3C;Ppp1r3c;PTN000267251;orthologs	Mus musculus	glycogen biosynthetic process(GO:0005978);regulation of cellular macromolecule biosynthetic process(GO:2000112);glucose metabolic process(GO:0006006);regulation of primary metabolic process(GO:0080090)
MOUSE|MGI=MGI=1097164|UniProtKB=O35914	Bnc1	Zinc finger protein basonuclin-1;Bnc1;PTN000385513;orthologs	Mus musculus	transcription by RNA polymerase I(GO:0006360);regulation of transcription by RNA polymerase I(GO:0006356)
MOUSE|MGI=MGI=109579|UniProtKB=P70124	Serpinb5	Serpin B5;Serpinb5;PTN000156690;orthologs	Mus musculus	proteolysis(GO:0006508);cellular protein metabolic process(GO:0044267);negative regulation of endopeptidase activity(GO:0010951)
MOUSE|MGI=MGI=96677|UniProtKB=P05532	Kit	Mast/stem cell growth factor receptor Kit;Kit;PTN000699128;orthologs	Mus musculus	MAPK cascade(GO:0000165);regulation of MAP kinase activity(GO:0043405);B cell differentiation(GO:0030183);cytokine-mediated signaling pathway(GO:0019221);transmembrane receptor protein tyrosine kinase signaling pathway(GO:0007169);positive regulation of MAPK cascade(GO:0043410);protein phosphorylation(GO:0006468);cell migration(GO:0016477);positive regulation of protein serine/threonine kinase ac…
MOUSE|MGI=MGI=95704|UniProtKB=P23336	Ggta1	N-acetyllactosaminide alpha-1,3-galactosyltransferase;Ggta1;PTN000049123;orthologs	Mus musculus	glycosylation(GO:0070085);lipid modification(GO:0030258)
MOUSE|MGI=MGI=1340030|UniProtKB=Q9JM58	Crlf1	Cytokine receptor-like factor 1;Crlf1;PTN000547524;orthologs	Mus musculus	tyrosine phosphorylation of STAT protein(GO:0007260);cytokine-mediated signaling pathway(GO:0019221);positive regulation of tyrosine phosphorylation of STAT protein(GO:0042531)
MOUSE|MGI=MGI=1933621|UniProtKB=Q99JR8	Smarcd2	SWI/SNF-related matrix-associated actin-dependent regulator of chromatin subfamily D member 2;Smarcd2;PTN000353935;orthologs	Mus musculus	transcription by RNA polymerase II(GO:0006366);regulation of transcription by RNA polymerase II(GO:0006357)
MOUSE|MGI=MGI=1095419|UniProtKB=O70546	Kdm6a	Lysine-specific demethylase 6A;Kdm6a;PTN000361216;orthologs	Mus musculus	heart development(GO:0007507);protein demethylation(GO:0006482);histone modification(GO:0016570);regulation of gene expression(GO:0010468);gene expression(GO:0010467)

### Sheet: Metabolite Interconversion
Panther Gene Ontology V 17.0 results
Protein class > Metabolite Interconversion enzymes
MOUSE|MGI=MGI=88610|UniProtKB=Q64464	Cyp3a13	Cytochrome P450 3A13;Cyp3a13;PTN000671114;orthologs	Mus musculus	oxygenase(PC00177)
MOUSE|MGI=MGI=1859384|UniProtKB=Q9JHF7	Hpgds	Hematopoietic prostaglandin D synthase;Hpgds;PTN000171021;orthologs	Mus musculus	transferase(PC00220)
MOUSE|MGI=MGI=98731|UniProtKB=P21981	Tgm2	Protein-glutamine gamma-glutamyltransferase 2;Tgm2;PTN000173644;orthologs	Mus musculus	transferase(PC00220)
MOUSE|MGI=MGI=2152200|UniProtKB=Q91VA0	Acsm1	Acyl-coenzyme A synthetase ACSM1, mitochondrial;Acsm1;PTN000644640;orthologs	Mus musculus	ligase(PC00142)
MOUSE|MGI=MGI=2147613|UniProtKB=E9Q3E1	Aldh3b2	Aldehyde dehydrogenase family 3 member B2;Aldh3b2;PTN000712262;orthologs	Mus musculus	dehydrogenase(PC00092)
MOUSE|MGI=MGI=1919153|UniProtKB=Q08ED5	Ces2f	Carboxylic ester hydrolase;Ces2f;PTN000168799;orthologs	Mus musculus	esterase(PC00097)
MOUSE|MGI=MGI=105925|UniProtKB=P60334	Cdo1	Cysteine dioxygenase type 1;Cdo1;PTN000308715;orthologs	Mus musculus	oxygenase(PC00177)
MOUSE|MGI=MGI=1202710|UniProtKB=Q9CRA0	Art4	Ecto-ADP-ribosyltransferase 4;Art4;PTN000037926;orthologs	Mus musculus	transferase(PC00220)
MOUSE|MGI=MGI=1931457|UniProtKB=Q80XL1	Cblc	E3 ubiquitin-protein ligase CBL-C;Cblc;PTN000544048;orthologs	Mus musculus	ligase(PC00142)
MOUSE|MGI=MGI=1928480|UniProtKB=Q8CE08	Acpp	Prostatic acid phosphatase;Acp3;PTN000170569;orthologs	Mus musculus	phosphatase(PC00181)
MOUSE|MGI=MGI=1918143|UniProtKB=A2RSQ1	Glb1l3	Beta-galactosidase-1-like protein 3;Glb1l3;PTN000602950;orthologs	Mus musculus	galactosidase(PC00104)
MOUSE|MGI=MGI=3611747|UniProtKB=A2A974	Cyp4a12b	Cytochrome P450 4A12B;Cyp4a12b;PTN000669809;orthologs	Mus musculus	oxygenase(PC00177)
MOUSE|MGI=MGI=2148202|UniProtKB=Q8VCT4	Ces1d	Carboxylesterase 1D;Ces1d;PTN000168894;orthologs	Mus musculus	esterase(PC00097)
MOUSE|MGI=MGI=2143702|UniProtKB=Q6DYE8	Enpp3	Ectonucleotide pyrophosphatase/phosphodiesterase family member 3;Enpp3;PTN000016079;orthologs	Mus musculus	hydrolase(PC00121)
MOUSE|MGI=MGI=1921282|UniProtKB=Q9D665	Sdr42e1	Short-chain dehydrogenase/reductase family 42E member 1;Sdr42e1;PTN000041278;orthologs	Mus musculus	dehydratase(PC00091)
MOUSE|MGI=MGI=87926|UniProtKB=Q64437	Adh7	All-trans-retinol dehydrogenase [NAD(+)] ADH7;Adh7;PTN000191714;orthologs	Mus musculus	dehydrogenase(PC00092)
MOUSE|MGI=MGI=1919611|UniProtKB=E9PV38	Ces2g	Carboxylic ester hydrolase;Ces2g;PTN000168802;orthologs	Mus musculus	esterase(PC00097)
MOUSE|MGI=MGI=87921|UniProtKB=P00329	Adh1	Alcohol dehydrogenase 1;Adh1;PTN000191732;orthologs	Mus musculus	dehydrogenase(PC00092)
MOUSE|MGI=MGI=1921384|UniProtKB=Q9DBX6	Cyp2s1	Cytochrome P450 2S1;Cyp2s1;PTN000670764;orthologs	Mus musculus	oxygenase(PC00177)
MOUSE|MGI=MGI=1914353|UniProtKB=Q91YR9	Ptgr1	Prostaglandin reductase 1;Ptgr1;PTN000190538;orthologs	Mus musculus	reductase(PC00198)
MOUSE|MGI=MGI=95678|UniProtKB=Q9R111	Gda	Guanine deaminase;Gda;PTN000138474;orthologs	Mus musculus	deaminase(PC00088)
MOUSE|MGI=MGI=2386797|UniProtKB=Q8K4T1	St8sia6	Alpha-2,8-sialyltransferase 8F;St8sia6;PTN000241506;orthologs	Mus musculus	transferase(PC00220)
MOUSE|MGI=MGI=1344390|UniProtKB=Q9Z2F2	Oasl2	2'-5'-oligoadenylate synthase-like protein 2;Oasl2;PTN000135975;orthologs	Mus musculus	nucleotidyltransferase(PC00174)
MOUSE|MGI=MGI=2446239|UniProtKB=Q8K1B9	Galnt18	Polypeptide N-acetylgalactosaminyltransferase 18;Galnt18;PTN000187126;orthologs	Mus musculus	glycosyltransferase(PC00111)
MOUSE|MGI=MGI=95704|UniProtKB=P23336	Ggta1	N-acetyllactosaminide alpha-1,3-galactosyltransferase;Ggta1;PTN000049123;orthologs	Mus musculus	glycosyltransferase(PC00111)
MOUSE|MGI=MGI=88270|UniProtKB=P16015	Car3	Carbonic anhydrase 3;Ca3;PTN000437276;orthologs	Mus musculus	dehydratase(PC00091)

### Sheet: Transporters
Gene ID	Map ID	Gene Name, Gene symbol	Species	Go-slim biological process			Transports
MOUSE|MGI=MGI=1918970|UniProtKB=Q9DBS9	Osbpl3	Oxysterol-binding protein-related protein 3;Osbpl3;PTN000104260;orthologs	OXYSTEROL-BINDING PROTEIN-RELATED PROTEIN 3 (PTHR10972:SF15)	transfer/carrier protein(PC00219)	Mus musculus
MOUSE|MGI=MGI=88117|UniProtKB=Q09143	Slc7a1	High affinity cationic amino acid transporter 1;Slc7a1;PTN000208383;orthologs	HIGH AFFINITY CATIONIC AMINO ACID TRANSPORTER 1 (PTHR43243:SF28)	amino acid transporter(PC00046)	Mus musculus		Histidine
MOUSE|MGI=MGI=2138987|UniProtKB=A2AJN7	Slc4a11	Solute carrier family 4 member 11;Slc4a11;PTN000155682;orthologs	SOLUTE CARRIER FAMILY 4 MEMBER 11 (PTHR11453:SF82)	secondary carrier transporter(PC00258)	Mus musculus		Borate
MOUSE|MGI=MGI=96624|UniProtKB=P70227	Itpr3	Inositol 1,4,5-trisphosphate receptor type 3;Itpr3;PTN000346558;orthologs	INOSITOL 1,4,5-TRISPHOSPHATE RECEPTOR TYPE 3 (PTHR13715:SF51)	ligand-gated ion channel(PC00141)	Mus musculus
MOUSE|MGI=MGI=1333777|UniProtKB=Q8R2N1	Aqp3	Aquaporin-3;Aqp3;PTN000441095;orthologs	AQUAPORIN-3 (PTHR43829:SF7)	transporter(PC00227)	Mus musculus		Water and nonionic small solutes such as urea and glycerol
MOUSE|MGI=MGI=1914797|UniProtKB=Q91W10	Slc39a8	Metal cation symporter ZIP8;Slc39a8;PTN000257349;orthologs	METAL CATION SYMPORTER ZIP8 (PTHR12191:SF2)	secondary carrier transporter(PC00258)	Mus musculus		Zinc and Cadmium
MOUSE|MGI=MGI=1920382|UniProtKB=Q8C0K5	Gda	Graves disease carrier protein homolog;Slc25a16;PTN000641124;orthologs	GRAVES DISEASE CARRIER PROTEIN (PTHR24089:SF705)	mitochondrial carrier protein(PC00158)	Mus musculus		Little is know but possibly transports coenzymeA
MOUSE|MGI=MGI=1100867|UniProtKB=Q925H0	Bnc1	Acid-sensing ion channel 2;Asic2;PTN000189772;orthologs	ACID-SENSING ION CHANNEL 2 (PTHR11690:SF128)	ion channel(PC00133)	Mus musculus		sodium
MOUSE|MGI=MGI=95721|UniProtKB=P28231	Gjb3	Gap junction beta-3 protein;Gjb3;PTN000240642;orthologs	GAP JUNCTION BETA-3 PROTEIN (PTHR11984:SF65)	gap junction(PC00105)	Mus musculus		passive diffusion of molecules up to 1 kDa, including nutrients, metabolites (glucose), ions (K+, Ca2+) and second messengers (IP3, cAMP).
MOUSE|MGI=MGI=106215|UniProtKB=Q9WTY4	Aqp5	Aquaporin-5;Aqp5;PTN000440745;orthologs	AQUAPORIN-5 (PTHR19139:SF38)	transporter(PC00227)	Mus musculus		Water and nonionic small solutes such as urea and glycerol
MOUSE|MGI=MGI=1918781|UniProtKB=Q8CD54	Piezo2	Piezo-type mechanosensitive ion channel component 2;Piezo2;PTN000323167;orthologs	PIEZO-TYPE MECHANOSENSITIVE ION CHANNEL COMPONENT 2 (PTHR13167:SF24)		Mus musculus		Monoatomoic Cations
MOUSE|MGI=MGI=1862037|UniProtKB=Q91V14	Slc12a5	Solute carrier family 12 member 5;Slc12a5;PTN000214943;orthologs	SOLUTE CARRIER FAMILY 12 MEMBER 5 (PTHR11827:SF54)	secondary carrier transporter(PC00258)	Mus musculus		K+/Cl-
MOUSE|MGI=MGI=2153040|UniProtKB=P58355	Aim1	Membrane-associated transporter protein;Slc45a2;PTN000454756;orthologs	MEMBRANE-ASSOCIATED TRANSPORTER PROTEIN (PTHR19432:SF34)	secondary carrier transporter(PC00258)	Mus musculus		Melanin
MOUSE|MGI=MGI=1342284|UniProtKB=Q9DBP0	Slc34a2	Sodium-dependent phosphate transport protein 2B;Slc34a2;PTN000000583;orthologs	SODIUM-DEPENDENT PHOSPHATE TRANSPORT PROTEIN 2B (PTHR10010:SF23)	secondary carrier transporter(PC00258)	Mus musculus		Phosphate and sodium cotransporter
