## Supporting Information 3 for "Tissue Inhibitor of Metalloproteinase 3 (TIMP3) mutations increase glycolytic activity and dysregulate glutamine metabolism in RPE cells"

### Sheet: Cellular Process
proteomics vs. RNA seq comparison
Biological Process > Cellular Biological Process
	Number of altered genes
Cellular Biological Process	RNAseq	Proteomics
actin filament-based process (GO:0030029)	6	5		Processes in both	Processes in RNAseq	Processes in Proteomics
cell activation (GO:0001775)	1	1		21	11	3
cell adhesion (GO:0007155)	19	6
cell communication (GO:0007154)	29	27
cell cycle (GO:0007049)	5	2
cell cycle process (GO:0022402)	5	2
cell death (GO:0008219)	2	0
cell division (GO:0051301)	1	1
cell growth (GO:0016049)	1	0
cell motility (GO:0048870)	0	4
cell population proliferation (GO:0008283)	1	0
cell recognition (GO:0008037)	7	1
cellular component organization or biogenesis (GO:0071840)	40	48
cellular developmental process (GO:0048869)	17	18
cellular homeostasis (GO:0019725)	4	0
cellular localization (GO:0051641)	12	26
cellular metabolic process (GO:0044237)	45	53
cellular process involved in reproduction in multicellular organism (GO:0022412)	1	0
cellular response to stimulus (GO:0051716)	28	31
chromosome segregation (GO:0007059)	2	0
establishment or maintenance of cell polarity (GO:0007163)	2	1
exocytic process (GO:0140029)	4	3
export from cell (GO:0140352)	6	8
intermediate filament-based process (GO:0045103)	8	9
localization of cell (GO:0051674)	9	0
maintenance of location in cell (GO:0051651)	0	1
microtubule-based process (GO:0007017)	5	4
movement of cell or subcellular component (GO:0006928)	13	0
myelination (GO:0042552)	2	0
process utilizing autophagic mechanism (GO:0061919)	0	1
protein folding (GO:0006457)	2	7
signal transduction (GO:0007165)	21	20
transmembrane transport (GO:0055085)	4	10
vesicle targeting (GO:0006903)	1	0
vesicle-mediated transport (GO:0016192)	10	0

### Sheet: Protein class
	RNAseq	Proteomics
calcium-binding protein (PC00060)	4	14				Classes in both	Classes only in RNAseq	Classes only in Proteomics
cell adhesion molecule (PC00069)	14	3				21	1	3
cell junction protein (PC00070)	3	1
chaperone (PC00072)	2	9
chromatin/chromatin-binding, or -regulatory protein (PC00077)	4	11
cytoskeletal protein (PC00085)	16	19
defense/immunity protein (PC00090)	1	7
DNA metabolism protein (PC00009)	1	1
extracellular matrix protein (PC00102)	7	2
gene-specific transcriptional regulator (PC00264)	11	6
intercellular signal molecule (PC00207)	5	0
membrane traffic protein (PC00150)	4	15
metabolite interconversion enzyme (PC00262)	26	52
No PANTHER category is assigned (UNCLASSIFIED)	51	50
protein modifying enzyme (PC00260)	14	26
protein-binding activity modulator (PC00095)	12	11
RNA metabolism protein (PC00031)	3	12
scaffold/adaptor protein (PC00226)	5	12
structural protein (PC00211)	3	10
storage protein (PC00210)	0	1
transfer/carrier protein (PC00219)	4	3
transmembrane signal receptor (PC00197)	10	3
transporter (PC00227)	11	18
translational protein (PC00263)	0	11
viral or transposable element protein (PC00237)	0	1

### Sheet: Pathway
Pathway	RNAseq	Proteomics	Total
Wnt signaling pathway (P00057)	7	8	15
Integrin signalling pathway (P00034)	7	7	14
Gonadotropin-releasing hormone receptor pathway (P06664)	3	9	12
Inflammation mediated by chemokine and cytokine signaling pathway (P00031)	2	10	12
Parkinson disease (P00049)	2	9	11
CCKR signaling map (P06959)	4	6	10
Angiogenesis (P00005)	4	5	9
EGF receptor signaling pathway (P00018)	3	5	8
Alzheimer disease-presenilin pathway (P00004)	5	2	7
Cadherin signaling pathway (P00012)	5	2	7
Huntington disease (P00029)	2	5	7
PDGF signaling pathway (P00047)	2	5	7
Angiotensin II-stimulated signaling through G proteins and beta-arrestin (P05911)	1	5	6
Heterotrimeric G-protein signaling pathway-Gq alpha and Go alpha mediated pathway (P00027)	2	4	6
Synaptic vesicle trafficking (P05734)	2	4	6
B cell activation (P00010)	1	4	5
Glycolysis (P00024)	0	5	5
Muscarinic acetylcholine receptor 1 and 3 signaling pathway (P00042)	1	4	5
Nicotinic acetylcholine receptor signaling pathway (P00044)	1	4	5
p53 pathway (P00059)	2	3	5
VEGF signaling pathway (P00056)	1	4	5
Dopamine receptor mediated signaling pathway (P05912)	0	4	4
Endothelin signaling pathway (P00019)	1	3	4
FAS signaling pathway (P00020)	2	2	4
FGF signaling pathway (P00021)	1	3	4
Heterotrimeric G-protein signaling pathway-Gi alpha and Gs alpha mediated pathway (P00026)	2	2	4
Histamine H1 receptor mediated signaling pathway (P04385)	1	3	4
Interleukin signaling pathway (P00036)	1	3	4
Muscarinic acetylcholine receptor 2 and 4 signaling pathway (P00043)	0	4	4
T cell activation (P00053)	0	4	4
Ubiquitin proteasome pathway (P00060)	0	4	4
Alzheimer disease-amyloid secretase pathway (P00003)	0	3	3
Apoptosis signaling pathway (P00006)	2	1	3
Cytoskeletal regulation by Rho GTPase (P00016)	1	2	3
Endogenous cannabinoid signaling (P05730)	0	3	3
Heterotrimeric G-protein signaling pathway-rod outer segment phototransduction (P00028)	0	3	3
Hypoxia response via HIF activation (P00030)	1	2	3
Metabotropic glutamate receptor group II pathway (P00040)	0	3	3
Metabotropic glutamate receptor group III pathway (P00039)	0	3	3
Nicotine pharmacodynamics pathway (P06587)	0	3	3
5HT1 type receptor mediated signaling pathway (P04373)	0	2	2
5HT2 type receptor mediated signaling pathway (P04374)	0	2	2
5-Hydroxytryptamine degredation (P04372)	0	2	2
Alpha adrenergic receptor signaling pathway (P00002)	0	2	2
Axon guidance mediated by semaphorins (P00007)	0	2	2
Beta2 adrenergic receptor signaling pathway (P04378)	1	1	2
Enkephalin release (P05913)	0	2	2
GABA-B receptor II signaling (P05731)	0	2	2
Insulin/IGF pathway-mitogen activated protein kinase kinase/MAP kinase cascade (P00032)	0	2	2
Ionotropic glutamate receptor pathway (P00037)	0	2	2
Notch signaling pathway (P00045)	2	0	2
Opioid prodynorphin pathway (P05916)	0	2	2
Opioid proopiomelanocortin pathway (P05917)	0	2	2
Oxytocin receptor mediated signaling pathway (P04391)	0	2	2
p38 MAPK pathway (P05918)	1	1	2
p53 pathway by glucose deprivation (P04397)	1	1	2
Pentose phosphate pathway (P02762)	0	2	2
PI3 kinase pathway (P00048)	0	2	2
Pyrimidine Metabolism (P02771)	0	2	2
Ras Pathway (P04393)	0	2	2
Thyrotropin-releasing hormone receptor signaling pathway (P04394)	0	2	2
2-arachidonoylglycerol biosynthesis (P05726)	0	1	1
5HT4 type receptor mediated signaling pathway (P04376)	0	1	1
Adrenaline and noradrenaline biosynthesis (P00001)	0	1	1
Axon guidance mediated by netrin (P00009)	1	0	1
Axon guidance mediated by Slit/Robo (P00008)	1	0	1
Beta1 adrenergic receptor signaling pathway (P04377)	0	1	1
Beta3 adrenergic receptor signaling pathway (P04379)	0	1	1
Blood coagulation (P00011)	0	1	1
Cell cycle (P00013)	0	1	1
Cholesterol biosynthesis (P00014)	0	1	1
Coenzyme A biosynthesis (P02736)	0	1	1
Cortocotropin releasing factor receptor signaling pathway (P04380)	0	1	1
De novo purine biosynthesis (P02738)	0	1	1
DNA replication (P00017)	1	0	1
Fructose galactose metabolism (P02744)	0	1	1
Glutamine glutamate conversion (P02745)	0	1	1
Heme biosynthesis (P02746)	0	1	1
Histamine H2 receptor mediated signaling pathway (P04386)	0	1	1
Interferon-gamma signaling pathway (P00035)	0	1	1
Metabotropic glutamate receptor group I pathway (P00041)	0	1	1
Opioid proenkephalin pathway (P05915)	0	1	1
Oxidative stress response (P00046)	0	1	1
P53 pathway feedback loops 1 (P04392)	1	0	1
p53 pathway feedback loops 2 (P04398)	1	0	1
Purine metabolism (P02769)	1	0	1
Pyruvate metabolism (P02772)	0	1	1
TGF-beta signaling pathway (P00052)	0	1	1
Toll receptor signaling pathway (P00054)	0	1	1
Xanthine and guanine salvage pathway (P02788)	1	0	1
No PANTHER category is assigned (UNCLASSIFIED)	168		168
